# Actomyosin Contractility is a Potent Suppressor of Mesoderm Induction by Human Pluripotent Stem Cells

**DOI:** 10.1101/2024.09.30.615859

**Authors:** Loic Fort, Vaishna Vamadevan, Wenjun Wang, Ian G. Macara

## Abstract

The activation of WNT signaling in human pluripotent stem cells (hPSCs) drives efficient conversion to lateral mesoderm, which can be further differentiated into cardiomyocytes. Stabilization of the WNT effector β-catenin promotes expression of mesoderm-specifying genes such as *TBXT* (which encodes Brachyury) and drives an epithelial-mesenchymal transition (EMT). Mechanical forces are essential for the self-organization and development of vertebrate embryos but the role of forces, especially actomyosin contractility, in mesoderm specification has remained controversial. We discovered that, unexpectedly, increasing actomyosin contractility by expression of constitutively active Rho kinase or MLC kinase, efficiently blocked any induction of mesoderm by WNT signaling, and cells failed to undergo EMT. Conversely, the suppression of contractility by inhibitors and genetic approaches significantly accelerated differentiation: Brachyury induction was enhanced, and EMT initiated 24hrs earlier than in control settings. These data were initially puzzling because we observed that WNT signaling was sufficient by itself to promote contractility of hiPSC colonies. Notably, however, we showed that contractility must be inhibited prior to WNT activation to efficiently promote mesoderm specification, suggesting that reduced tension primes the pluripotent state, not the induced state, to accelerate differentiation along this trajectory. Mechanistically, we found that loss of contractility decreased junctional β-catenin and promoted active β-catenin levels in the cytoplasm and nucleus. Increased contractility had opposite effects, highlighting actomyosin contractility at the pluripotent state as a key regulator of WNT signaling responsiveness through effects on adherens junctions.
