## Supplementary Tables for "Actomyosin Contractility is a Potent Suppressor of Mesoderm Induction by Human Pluripotent Stem Cells": Fort et al, Supplementary Tables.xlsx

### Sheet: Table 1
		Supplementary Table 1: Reagents
					Concentration
		Name	Manufacturer	Cat. Number	Stock	Final	Diluent
		Matrigel hESC-qualified	Corning	# 354277	Batch specific	42 μg/mL	DMEM/F12
		DMEM/F12	Gibco	# 11039-021
		mTeSR1	StemCell Technologies	# 85850
		Gentle Cell dissociation	StemCell Technologies	# 07174
		TripLE	Gibco	# 12604-013
		DMEM	Gibco	# 11965-092
		Fetal bovin Serum	Gibco	# 31605-01	1	0.1	DMEM
		Y-27632	Sigma	# Y0503	10 mM	10 μM	H2O
		H-1152	Tocris	# 2414	1 mM	1 μM	H2O
		ML-7	Tocris	# 4310	10 mM	3 μM	DMSO
		CN03	Cytoskeleton	# CN03A	100 μg/mL	4 μg/mL	H2O
		Doxycycline	Sigma	# D9891	1 mg/mL	1 μg/mL	H2O
		RPMI 1640	Gibco	# 22400089
		50X B27 Minus Insulin (-Ins)	Gibco	# A1895601	50X	1X
		Halt Phosphatase Inhibitor Cocktail	Thermo Scientific	#78420	100X	1X
		IWP-2	Tocris	# 3533	5 mM	7.5 μM
		CHIR-99021	Tocris	# 4423	25 mM	7.5 μM = 1X
		Precision Red	Cytoskeleton	# ADV02-A
		Fluoromount-G™ Slide Mounting Medium	Electron Microscopy Sciences	# 17984-25
		Amicon centrifugal filter unit	EMD Millipore	# UFC910024
		12 mm Circle coverglass	VWR	# 89015-725
		Mirco slide, single frosted	Corning	# 2948-75x25
		32% Paraformaldehyde	Electron Microscopy Sciences	# 157-14-S	0.32	0.04
		Rneasy Mini kit	Qiagen	# 74104
		SuperScript III First-Strand Synthesis kit	Invitrogen	# 12574-018
		Maxima SYBR Green/Fluorescein Master Mix	Thermo Fisher Scientic	# K0242
		Cell fractionation kit	Cell Signaling Technology	# 9038
		BSA	Sigma	# A7906		5% (w/v)
		30% Acrylamide Bis Solution 37.5:1	BioRad	# 1610158	0.3	8-14%
		Ammonium persulfate	BioRad	# 1610700	0.1	0.0005
		TEMED	BioRad	# 1610800	1	0.05% (Resolving) and 0.1% (Stacking)
		Pennicilin / Streptomycin	Gibco	# 15140-022	10000U/mL and 10000 μg/mL	100U/mL and 100 μg/mL
		0.25% Trypsin-EDTA	Gibco	# 25200-056
		Cell strainer	Cell Treat	# 229481
		Nitrocellulose	GE Healthcare	# 10600015
		GFP-Trap agarose beads	ChromoTek	# GTA-20
	CUT & RUN Assay	Spermidine	Millipore Sigma	# S0266	2 M	0.5 mM
		Roche Complete Protease Inhibitor EDTA-Free	Millipore Sigma	# 4693159001	25X	1X	NE buffer
		Concanavalin A magnetic beads	EpiCypher	# 21-1401
		Digitonin	Millipore Sigma	# 300410	0.05	0.0001
		pAG-MNase	Cell Signaling Technology	# 40366	33X	1X
		RNase A	Cell Signaling Technology	# 7013	10 mg/mL	50 µg/mL
		Protease Inhibitor Cocktail				1X
		Glycogen	Thermo Scientific	# AM9515	15 mg/mL	50 µg/mL
		DNA purification buffers and spin columns	Cell signaling Technology	# 14209S

### Sheet: Table 2
		Supplementary Table 2: Antibodies & Dyes
		Name	Manufacturer	Cat. Number	Application	Dilution
		Primary antibodies
		Phospho-Myosin Light Chain 2 (Thr18/Ser19)	Cell Signaling Technologies	# 3674	IF	1:200
					WB	1:500
		Myosin Light Chain 2	Cell Signaling Technologies	# 3672	WB	1:500
		Brachyury (D2Z3J)	Cell Signaling Technologies	# 81694	IF	1:250
					WB	1:1000
		ZO-1	Thermo Fisher Scientific	# 33-9100	IF	1:500
		α-Tubulin	Sigma-Aldrich	# T9026	WB	1:3000
		Nanog	Cell Signaling Technologies	# 4903	WB	1:1000
		Oct-4 (D7O5Z)	Cell Signaling Technologies	# 75463	WB	1:1000
		PARP	Cell Signaling Technologies	# 9542	WB	1:1000
		Snail (L70G2)	Cell Signaling Technologies	# 3895	WB	1:1000
		Slug (C19G7)	Cell Signaling Technologies	# 9585	IF	1:500
					WB	1:1000
		EOMES (D8D1R)	Cell Signaling Technologies	# 81493	IF	1:250
		GAPDH (14C10)	Cell Signaling Technologies	# 2118	WB	1:1000
		Lamin A/C (4C11)	Cell Signaling Technologies	# 4777	WB	1:1000
		β-Catenin (D10A8)	Cell Signaling Technologies	# 8480	CUT & RUN	01:17:00
		β-Catenin	BD Biosciences	#610153	WB	1:1000
					IF	1:500
		Active Non-Phospho S45 β-Catenin (D2U8Y)	Cell Signaling Technologies	# 19807	IF	1:250
					WB	1:1000
		YAP	Novus Biologicals	# NB110-58358	WB	1:500
		phospho-YAP (Ser 127)	Cell Signaling Technologies	# 4911	WB	1:1000
		α-E-catenin	Cell Signaling Technologies	#3236	WB	1:1000
		Pax6	Cell Signaling Technologies	# 60433	WB	1:1000
		Otx1/2	Abcam	#21990	WB	1:1000
		TCF4	Cell Signaling Technologies	# 2569	WB	1:1000
		GFP	Homemade		WB	1:500
		Secondary antibodies
		Alexa Fluor 680 donkey anti-mouse IgG (H+L)	Invitrogen	# A10038	WB	1:10000
		Goat anti-Rabbit (H&L), DyLight 800 4X PEG conjugate	Invitrogen	# SA535571	WB	1:10000
		Goat anti-Rabbit IRDye800 CW	LiCor	# 926-32211	WB	1:10000
		Alexa Fluor 488 goat anti-mouse IgG (H+L)	Invitrogen	# A11029	IF	1:500
		Alexa Fluor 594 goat anti-mouse IgG (H+L)	Invitrogen	# A11005	IF	1:500
		Alexa Fluor 647 donkey anti-mouse IgG (H+L)	Invitrogen	# A31571	IF	1:500
		Alexa Fluor 488 goat anti-rabbit IgG (H+L)	Invitrogen	# A11034	IF	1:500
		Alexa Fluor 594 goat anti-rabbit IgG (H+L)	Invitrogen	# A11037	IF	1:500
		Alexa Fluor 647 goat anti-rabbit IgG (H+L)	Invitrogen	# A21245	IF	1:500
		Dyes
		Hoechst 33342	Invitrogen	# H1399	IF	1:1000
		Alexa Fluor 647 Phalloidin	Invitrogen	# A22287	IF	1:500

### Sheet: Table 3
		Supplementary Table 3: Primers & Oligos
		Name	Sequence (5'->3')
	qPCR	H.s. MESP1 Fwd	CGTCAGTTGTCCCTTGTCACTT
		H.s. MESP1 Rev	GCTGGCTCTGTTGGAGACCT
		H.s. TBXT Fwd	TTTCCAGATGGTGAGAGCCG
		H.s. TBXT Rev	CCGATGCCTCAACTCTCCAG
		H.s. EOMES Fwd	ATCATTACGAAACAGGGCAGGC
		H.s. EOMES Rev	CGGGGTTGGTATTTGTGTAAGG
		H.s TBX6 Fwd	AAGTACCAACCCCGCATACA
		H.s TBX6 Rev	TAGGCTGTCACGGAGATGAA
		H.s. SNAI1 Fwd	GCTGCAGGACTCTAATCCAGAGTT
		H.s. SNAI1 Rev	GACAGAGTCCCAGATGAGCATTG
		H.s. SNAI2 Fwd	AGATGCATATTCGGACCCAC
		H.s. SNAI2 Rev	CCTCATGTTTGTGCAGGAGA
		H.s. GJD4 Fwd	TTCAGCGTCTATGTCCTGCA
		H.s. GJD4 Rev	GGAGGAGGAGGTGGATGATG
		H.s. Gli2 Fwd	AAGTCACTCAAGGATTCCTGCTCA
		H.s. Gli2 Rev	GTTTTCCAGGATGGAGCCACTT
		H.s. LEF1_Fwd	AATGAGAGCGAATGTCGTTGC
		H.s. LEF1_Rev	GCTGTCTTTCTTTCCGTGCTA
		H.s. Axin2_Fwd	GAGTGGACTTGTGCCGACTTCA
		H.s. Axin2_Rev	GGTGGCTGGTGCAAAGACATAG
		H.s. GAPDH Fwd	GGACCTGACCTGCCGTCTAGAA
		H.s. GAPDH Rev	GGTGTCGCTGTTGAAGTCAGAG
	CUT & RUN Assay	TBXT C2 Fwd	TTACCTTCCTCCGGGGCTTG
		TBXT C2 Rev	CCAAATGTTTGCACCTCCATCA
		SP5 C1 Fwd	AAAGATTTGCACCGACGCAG
		SP5 C1 Rev	TGGAAGCCGAAGGCAGATTT
		AXIN2 Fwd	TACCTCCCTTTCAGGACCGT
		AXIN2 Rev	TGCGCTGTGGATTTAACTGTG
	CRISPR	Non Target (NT2) Fwd	CACCGACGTGTAAGGCGAACGCCTT	Ctr
		Non Target (NT2) Rev	aaacAAGGCGTTCGCCTTACACGTc
		Hs CTNNA1_Ex2_1_Fwd	CACCGGGCCCTCTAATAAGAAGAG	KD #1
		Hs CTNNA1_Ex2_1_Rev	aaacCTCTTCTTATTAGAGGGCCC
		Hs CTNNA1_Ex2_2_Fwd	CACCGGAGAGCCAGTTTCTCAAGG	KD #2
		Hs CTNNA1_Ex2_2_Rev	aaacCCTTGAGAAACTGGCTCTCC
		Hs CTNNA1_Ex2_3_Fwd	CACCGAAGGGGGATAAAATTGCGA	KD #3
		Hs CTNNA1_Ex2_3_Rev	aaacTCGCAATTTTATCCCCCTTC
